# Interaction of plant-derived metabolites and rhizobiome functions enhances drought stress tolerance

**DOI:** 10.1101/2024.12.06.627064

**Authors:** Anna Kazarina, Soumyadev Sarkar, Bryttan Adams, Leslie Rodela, Sophia Pogranichny, Eli Hartung, Loretta Johnson, Ari Jumpponen, Sonny T.M. Lee

**Affiliations:** Division of Biology, Kansas State University, Manhattan, Kansas, United States; Biodesign Center for Fundamental and Applied Microbiomics, Arizona State University, Tempe, Arizona, United States; Department of Biology, Texas State University, San Marcos, United States of America

**Keywords:** microbiome, plant-host microbe interactions, shotgun metagenomics, metabolomics

## Abstract

**Background:** Plants evolved alongside microbes, enabling plants to better cope with abiotic and biotic stresses. The interactions between plant roots and local soil microbes are critical for environmental adaptation and plant health. Plants actively regulate the microbial community composition in their rhizospheres to recruit specific microorganisms that enhance their fitness in the ecosystem they inhabit. This study builds on prior research suggesting that plants have a “home field advantage” in recruiting microbes unique in their home environment, reflecting mutual recognition and the targeted recruitment of microbes.

**Results:** Using gene- and genome-centric approaches, we assessed the functional potential of root-associated microbes and profiled the host metabolites to uncover the metabolic outputs potentially regulating host-microbe interactions. Our results showed that plants adapted to drier environments experience less stress, producing fewer stress-related metabolites and impacting the recruitment of microbes with genes linked to stress relief pathways. In particular, plant-derived trimethyllysine was highly associated with microbial populations capable of improving nutrient uptake, producing plant growth-promoting compounds, and modulating stress responses.

**Conclusion:** This study highlights the critical interplay between host exudates and microbial substrate uptake as the primary mechanism of rhizosphere assembly. We demonstrate that plants actively produce metabolites to recruit microbial populations with the functional potential to enhance hosts’ ability to thrive in a stressful environment. This research provides insights into the mechanisms of plant-microbe communication, rhizosphere recruitment, and the complex interplay of plant-microbe interactions. Furthermore, it highlights promising avenues for manipulating rhizosphere microbiomes to support conservation agriculture in the face of climate change.
