## Supplementary material for "Interaction of plant-derived metabolites and rhizobiome functions enhances drought stress tolerance": Table S1

### Sheet: Sheet1
# of samples	Full samples name	Sequencing sample name	Location	Ecotype	Ecotype_Name	Row
1	H_D_CDB_R10	H_D_CDB_R10	Hays	D	CDB	R10
2	H_D_CDB_R5	H_D_CDB_R5	Hays	D	CDB	R5
3	H_D_CDB_R7	H_D_CDB_R7	Hays	D	CDB	R7
4	H_D_WEB_R10	H_D_WEB_R10	Hays	D	WEB	R10
5	H_D_WEB_R1	H_D_WEB_R1	Hays	D	WEB	R1
6	H_D_WEB_R5	H_D_WEB_R5	Hays	D	WEB	R5
7	H_W_DES_R10	H_W_DES_R10	Hays	W	DES	R10
8	H_W_DES_R6	H_W_DES_R6	Hays	W	DES	R6
9	H_W_DES_R8	H_W_DES_R8	Hays	W	DES	R8
10	H_W_FUL_R10	H_W_FUL_R10	Hays	W	FUL	R10
11	H_W_FUL_R4	H_W_FUL_R4	Hays	W	FUL	R4
12	H_W_FUL_R9	H_W_FUL_R9	Hays	W	FUL	R9
1	IL_D_CDB_R1	IL_D_CDB_R1	Illinois	D	CDB	R1
2	IL_D_CDB_R3	IL_D_CDB_R3	Illinois	D	CDB	R3
3	IL_D_CDB_R7	IL_D_CDB_R7	Illinois	D	CDB	R7
4	IL_D_WEB_R1	IL_D_WEB_R1	Illinois	D	WEB	R1
5	IL_D_WEB_R2	IL_D_WEB_R2	Illinois	D	WEB	R2
6	IL_D_WEB_R9	IL_D_WEB_R9	Illinois	D	WEB	R9
7	IL_W_DES_R1	IL_W_DES_R1	Illinois	W	DES	R1
8	IL_W_DES_R6	IL_W_DES_R6	Illinois	W	DES	R6
9	IL_W_DES_R8	IL_W_DES_R8	Illinois	W	DES	R8
10	IL_W_FUL_R10	IL_W_FUL_R10	Illinois	W	FUL	R10
11	IL_W_FUL_R3	IL_W_FUL_R3	Illinois	W	FUL	R3
12	IL_W_FUL_R4	IL_W_FUL_R4	Illinois	W	FUL	R4
