## Supplementary material for "Interaction of plant-derived metabolites and rhizobiome functions enhances drought stress tolerance": Table S5

### Sheet: Sheet1
Sample	number of pairs analyzed	total pairs passed	total pairs passed (percent of all pairs)	total pair_1 trimmed	total pair_1 trimmed (percent of all passed pairs)	total pair_2 trimmed	total pair_2 trimmed (percent of all passed pairs)	total pairs failed	total pairs failed (percent of all pairs)	pairs failed due to pair_1	pairs failed due to pair_1 (percent of all failed pairs)	pairs failed due to pair_2	pairs failed due to pair_2 (percent of all failed pairs)	pairs failed due to both	pairs failed due to both (percent of all failed pairs)	FAILED_REASON_P	FAILED_REASON_P (percent of all failed pairs)	FAILED_REASON_N	FAILED_REASON_N (percent of all failed pairs)	FAILED_REASON_C33	FAILED_REASON_C33 (percent of all failed pairs)
H_D_CDB_R10	53869682	50760936	94.23	0	0	0	0	3108746	5.77	1484337	47.75	1576428	50.71	47981	1.54	0	0	0	0	0	0
H_D_CDB_R5	77563252	73589723	94.88	0	0	0	0	3973529	5.12	1898342	47.77	2020065	50.84	55122	1.39	0	0	0	0	0	0
H_D_CDB_R7	82370496	77904106	94.58	0	0	0	0	4466390	5.42	2136587	47.84	2265912	50.73	63891	1.43	0	0	0	0	0	0
H_D_WEB_R1	84222660	79924219	94.9	0	0	0	0	4298441	5.1	2049090	47.67	2191992	51	57359	1.33	0	0	0	0	0	0
H_D_WEB_R10	79143360	75287362	95.13	0	0	0	0	3855998	4.87	1848264	47.93	1959229	50.81	48505	1.26	0	0	0	0	0	0
H_D_WEB_R5	105059522	99358459	94.57	0	0	0	0	5701063	5.43	2723287	47.77	2893622	50.76	84154	1.48	0	0	0	0	0	0
H_W_DES_R10	81925862	76857639	93.81	0	0	0	0	5068223	6.19	2422377	47.8	2556883	50.45	88963	1.76	0	0	0	0	0	0
H_W_DES_R6	56927172	54072464	94.99	0	0	0	0	2854708	5.01	1359283	47.62	1457562	51.06	37863	1.33	0	0	0	0	0	0
H_W_DES_R8	92676464	87477368	94.39	0	0	0	0	5199096	5.61	2479873	47.7	2638673	50.75	80550	1.55	0	0	0	0	0	0
H_W_FUL_R10	90276080	85294096	94.48	0	0	0	0	4981984	5.52	2388019	47.93	2519722	50.58	74243	1.49	0	0	0	0	0	0
H_W_FUL_R4	85502594	81785177	95.65	0	0	0	0	3717417	4.35	1786480	48.06	1885781	50.73	45156	1.21	0	0	0	0	0	0
H_W_FUL_R9	96703676	91157240	94.26	0	0	0	0	5546436	5.74	2654443	47.86	2806676	50.6	85317	1.54	0	0	0	0	0	0
IL_D_CDB_R1	68910642	65488033	95.03	0	0	0	0	3422609	4.97	1645335	48.07	1732339	50.61	44935	1.31	0	0	0	0	0	0
IL_D_CDB_R3	78990766	73619677	93.2	0	0	0	0	5371089	6.8	2569609	47.84	2696738	50.21	104742	1.95	0	0	0	0	0	0
IL_D_CDB_R7	60976196	57216178	93.83	0	0	0	0	3760018	6.17	1813968	48.24	1881372	50.04	64678	1.72	0	0	0	0	0	0
IL_D_WEB_R1	75492112	71397928	94.58	0	0	0	0	4094184	5.42	1953890	47.72	2081079	50.83	59215	1.45	0	0	0	0	0	0
IL_D_WEB_R2	65049896	61473533	94.5	0	0	0	0	3576363	5.5	1712462	47.88	1810742	50.63	53159	1.49	0	0	0	0	0	0
IL_D_WEB_R9	91198106	86775094	95.15	0	0	0	0	4423012	4.85	2119671	47.92	2247949	50.82	55392	1.25	0	0	0	0	0	0
IL_W_DES_R1	81957402	77976228	95.14	0	0	0	0	3981174	4.86	1897633	47.67	2032262	51.05	51279	1.29	0	0	0	0	0	0
IL_W_DES_R6	73654572	69563922	94.45	0	0	0	0	4090650	5.55	1957016	47.84	2072306	50.66	61328	1.5	0	0	0	0	0	0
IL_W_DES_R8	67495344	63771230	94.48	0	0	0	0	3724114	5.52	1780615	47.81	1889329	50.73	54170	1.45	0	0	0	0	0	0
IL_W_FUL_R10	68662978	64698768	94.23	0	0	0	0	3964210	5.77	1892577	47.74	2008848	50.67	62785	1.58	0	0	0	0	0	0
IL_W_FUL_R3	85078210	80460867	94.57	0	0	0	0	4617343	5.43	2227793	48.25	2321131	50.27	68419	1.48	0	0	0	0	0	0
IL_W_FUL_R4	61771802	57994168	93.88	0	0	0	0	3777634	6.12	1809512	47.9	1899479	50.28	68643	1.82	0	0	0	0	0	0
Sum	1865478846
Average	7.77283e+07
St. deviation	1.2973e+07
