## Supplementary material for "Interaction of plant-derived metabolites and rhizobiome functions enhances drought stress tolerance": Table S6

### Sheet: Sheet1
										ANVI'O
NEW NAME	OLD NAME	GROUP	total_length	num_contigs	N50	GC_content	percent_completion	percent_redundancy	Domain	Phylum	Class	Order	Family	Genus	Species
MAG_1	Bin_178_1	HAYS_DRY	6163297	752	11359	60.8403	94.3662	4.22535	Bacteria	Proteobacteria	Gammaproteobacteria	Pseudomonadales	Pseudomonadaceae	Pseudomonas
MAG_2	Bin_212_6	HAYS_DRY	1581445	350	5874	35.6476	89.4737	5.26316	Archaea	Thermoproteota	Nitrososphaeria	Nitrososphaerales	Nitrososphaeraceae	TA-21	TA-21 sp014523595
MAG_3	Bin_212_8	HAYS_DRY	2658484	464	7800	38.3398	88.1579	9.21053	Archaea	Thermoproteota	Nitrososphaeria	Nitrososphaerales	Nitrososphaeraceae	TH5893	TH5893 sp014523685
MAG_4	Bin_84_6	HAYS_DRY	5557792	1028	5919	63.7053	81.6901	9.85915	Bacteria	Actinobacteriota	UBA4738	CADDZG01	WHSQ01
MAG_5	Bin_127_3	HAYS_DRY	4227083	825	6215	55.3814	80.2817	1.40845	Bacteria	Desulfobacterota	Binatia	UBA9968	UBA9968	DP-1	DP-1 sp005879605
MAG_6	Bin_56_1	HAYS_DRY	7096996	1947	4056	56.5981	77.4648	5.6338	Bacteria	Acidobacteriota	Blastocatellia	RBC074	RBC074	CAIOZW01	CAIOZW01 sp903828635
MAG_7	Bin_178_2	HAYS_DRY	927215	122	9888	45.3327	73.2394	8.4507	Bacteria	Patescibacteria	Saccharimonadia	Saccharimonadales	Saccharimonadaceae
MAG_8	Bin_2_2	HAYS_DRY	2919941	932	3812	65.1919	71.831	8.4507	Bacteria	Proteobacteria	Gammaproteobacteria	Nevskiales	Nevskiaceae	Stenotrophobium	Stenotrophobium sp008012115
MAG_9	Bin_40_3	HAYS_DRY	6463263	2167	3497	66.8028	70.4225	9.85915	Bacteria	Actinobacteriota	Actinomycetia	Mycobacteriales	Mycobacteriaceae	Mycobacterium
MAG_10	Bin_22_22	HAYS_WET	3921504	718	5998	54.6652	87.3239	2.8169	Bacteria	Desulfobacterota	Binatia	UBA9968	UBA9968	DP-1	DP-1 sp005879605
MAG_11	Bin_207_12	HAYS_WET	1556258	277	7596	35.6806	86.8421	2.63158	Archaea	Thermoproteota	Nitrososphaeria	Nitrososphaerales	Nitrososphaeraceae	TA-21	TA-21 sp014523595
MAG_12	Bin_76_5	HAYS_WET	2224474	122	33712	54.759	76.0563	8.4507	Bacteria	Patescibacteria	Saccharimonadia	Saccharimonadales	UBA4665	UBA5150	UBA5150 sp002413795
MAG_13	Bin_28_2	HAYS_WET	1299466	154	11897	52.2654	76.0563	5.6338	Unknown
MAG_14	Bin_232_1	HAYS_WET	5729130	1055	7476	57.595	76.0563	5.6338	Bacteria	Verrucomicrobiota	Verrucomicrobiae	Opitutales	Opitutaceae
MAG_15	Bin_207_9	HAYS_WET	2793538	646	5039	38.0112	71.0526	6.57895	Archaea	Thermoproteota	Nitrososphaeria	Nitrososphaerales	Nitrososphaeraceae	TH5893	TH5893 sp014523685
MAG_16	Bin_236	HAYS_WET	4802746	1561	3557	57.3934	88.7324	9.85915	Unknown
MAG_17	Bin_180	HAYS_WET	3841838	1072	4907	65.1	85.9155	8.4507	Unknown
MAG_18	Bin_49_3	IL_WET	5269778	92	122082	36.3318	98.5915	9.85915	Bacteria	Bacteroidota	Bacteroidia	Flavobacteriales	Weeksellaceae	Chryseobacterium
MAG_19	Bin_49_4	IL_WET	8116726	139	98906	45.5359	98.5915	2.8169	Bacteria	Bacteroidota	Bacteroidia	Chitinophagales	Chitinophagaceae	Chitinophaga
MAG_20	Bin_176_1	IL_WET	3552762	318	41402	46.6073	85.9155	7.04225	Bacteria	Patescibacteria	Saccharimonadia	Saccharimonadales	Saccharimonadaceae	Saccharimonas	Saccharimonas sp010202265
MAG_21	Bin_89_2	IL_WET	4704997	369	17197	61.9335	78.8732	8.4507	Bacteria	Proteobacteria	Gammaproteobacteria	Burkholderiales	Burkholderiaceae	Comamonas	Comamonas odontotermitis
MAG_22	Bin_223_1	IL_WET	3206505	788	5123	64.2203	78.8732	7.04225	Bacteria	Nitrospirota	Nitrospiria	Nitrospirales	Nitrospiraceae	Nitrospira
MAG_23	Bin_24_1	IL_WET	5067981	1281	5277	55.3862	73.2394	8.4507	Unknown
MAG_24	Bin_129_2	IL_WET	6252625	1178	5703	59.0174	73.2394	7.04225	Bacteria	Nitrospirota	Nitrospiria	Nitrospirales	Nitrospiraceae	Palsa-1315
MAG_25	Bin_156_1	IL_WET	2903866	1398	2225	71.7904	73.2394	5.6338	Bacteria	Planctomycetota	UBA1135	B15-G4	B15-G4	B15-G4	B15-G4 sp003644265
MAG_26	Bin_62_1	IL_WET	2675503	1352	2114	59.7635	73.2394	5.6338	Bacteria	Verrucomicrobiota	Verrucomicrobiae	Chthoniobacterales	Chthoniobacteraceae	Chthoniobacter	Chthoniobacter flavus
MAG_27	Bin_89_3	IL_WET	5334835	401	18137	62.6676	73.2394	0	Bacteria	Proteobacteria	Gammaproteobacteria	Enterobacterales	Aeromonadaceae	Aeromonas
MAG_28	Bin_9_9	IL_WET	2489344	1111	2472	36.6985	71.0526	9.21053	Archaea	Thermoproteota	Nitrososphaeria	Nitrososphaerales	Nitrososphaeraceae
MAG_29	Bin_42_2	IL_WET	1320722	762	1779	35.3983	71.0526	3.94737	Archaea	Thermoproteota	Nitrososphaeria	Nitrososphaerales	Nitrososphaeraceae	TA-21
MAG_30	Bin_36_3	IL_DRY	3030143	1796	1716	56.4671	91.5493	9.85915	Bacteria	Proteobacteria	Gammaproteobacteria	Enterobacterales	Enterobacteriaceae
MAG_31	Bin_78_1	IL_DRY	2499321	115	46678	49.9158	85.9155	4.22535	Bacteria	Patescibacteria	Saccharimonadia	Saccharimonadales	Saccharimonadaceae	Saccharimonas	Saccharimonas sp010202265
MAG_32	Bin_70_1	IL_DRY	1580450	286	7821	56.0393	81.6901	8.4507	Bacteria	Patescibacteria	Saccharimonadia	Saccharimonadales	UBA4665	PMNU01	PMNU01 sp002952755
MAG_33	Bin_65_2	IL_DRY	920171	272	4140	45.8974	74.6479	7.04225	Bacteria	Patescibacteria	Saccharimonadia	Saccharimonadales	JACDFO01	JACDFO01	JACDFO01 sp013815785
MAG_34	Bin_171_1	IL_DRY	1671754	943	1812	35.9626	73.6842	9.21053	Archaea	Thermoproteota	Nitrososphaeria	Nitrososphaerales	Nitrososphaeraceae	TA-21
