## Supplementary material for "Interaction of plant-derived metabolites and rhizobiome functions enhances drought stress tolerance": Table S7

### Sheet: Sheet1
MAG	PRODUCT	FUNCTION	GENES/SUBSYSTEMS
Survival
1930-01-27	Osmolarity sensory histidine kinase EnvZ	Stress Response: Osmotic stress	EnvZ and OmpR regulon
	Sensor histidine kinase PhoQ
	Transcriptional regulatory protein PhoP
	Two-component system response regulator OmpR
8,15,17,27,30	Sensor histidine kinase GlrK	Regulation and Cell signaling	GlrKR two-component regulatory system
	Transcriptional response regulatory protein GlrR
1930-01-27	23S rRNA (uracil(1939)-C(5))-methyltransferase	Regulation and Cell signaling	BarA-UvrY(SirA) two-component regulatory system
	BarA-associated response regulator UvrY (= GacA = SirA)
	CDP-diacylglycerol--glycerol-3-phosphate 3-phosphatidyltransferase
	Excinuclease ABC subunit C
	Inactive (p)ppGpp 3'-pyrophosphohydrolase domain / GTP pyrophosphokinase, (p)ppGpp synthetase I
	Signal transduction histidine-protein kinase BarA
Metabolism
1	Predicted transcriptional regulator of the myo-inositol catabolic operon	METABOLISM	Inositol catabolism
2024-01-09	Myo-inositol 2-dehydrogenase
9	1D-myo-inositol 2-acetamido-2-deoxy-alpha-D-glucopyranoside deacetylase
Signaling
17	Chemotaxis protein CheD	Motility and Chemotaxis	Chemotaxis in Escherichia coli and Bacillus subtilis
1	MCP methyltransferase, CheR-type
1	Chemotaxis response - phosphatase CheZ
27	Chemotaxis protein CheC -- inhibitor of MCP methylation
2024-01-27	Chemotaxis protein CheV
1, 4, 17, 14,8, 16, 22, 27, 21	Chemotaxis response regulator protein-glutamate methylesterase CheB
1,14,16,17,27	Positive regulator of CheA protein activity (CheW)
1, 8, 14, 16, 17, 21, 22, 27	Signal transduction histidine kinase CheA
1, 8, 16, 17, 27	Chemotaxis regulator - transmits chemoreceptor signals to flagellar motor components CheY
14, 16, 27	Chemotaxis protein CheX
16, 21, 27, 14, 17, 8, 1, 22	Chemotaxis protein methyltransferase CheR
1	Flagellar regulatory protein FleQ		Flagellum
	Flagellar protein FlaG
	Flagellar brake protein YcgR
	chpA, flgI, fliG, fleQ, fleN, flil, pilT, pilM, pilG and pilH
	Flagellar biosynthesis protein FlgN
1930-01-27	Flagellar protein FliJ, Flagellar protein FlgJ [peptidoglycan hydrolase]
	Flagellar hook-length control protein FliK
	Flagellar hook-basal body complex protein FliE
	Flagellar hook-associated protein FlgK
	Flagellar hook protein FlgE
	Flagellar motor switch protein FliG
	Flagellar motor rotation protein MotB
	Flagellar basal-body rod protein FlgF, FlgC, FlgB
	Flagellar basal-body rod protein FlgG
	Flagellum-specific ATP synthase FliI
	Flagellar basal-body rod modification protein FlgD
2024-01-27	Flagellar motor switch protein FliN, FliM
	Flagellar motor rotation protein MotA
	Flagellar hook-associated protein FlgL
	Flagellar cap protein FliD
	Flagellar biosynthesis protein FliS, FliR, FliQ, FliP, FliO, FlhB, FlhA
	Flagellar basal-body P-ring formation protein FlgA
	Flagellar basal body-associated protein FliL
	Flagellar assembly protein FliH
	Flagellar P-ring protein FlgI, Flagellar M-ring protein FliF, Flagellar L-ring protein FlgH
1,30	flgH, flgG, fliP, fliM,
30	flgB, flgC, flgE, filG, fliA, ppdD, and rfe
9	Long regulatory protein with LuxR domain	Stress Response, Defense and Virulence	Long regulatory protein with LuxR domain
27	N-butanoyl-L-homoserine lactone-binding transcriptional activator	Quorum sensing and biofilm formation	Quorum sensing in Yersinia
	Acyl-homoserine lactone-binding transcriptional activator, LuxR family
1,30	PGA outer membrane secretin PgaA		Biofilm Adhesin Biosynthesis
	Biofilm PGA synthesis N-glycosyltransferase PgaC
	Biofilm PGA synthesis auxiliary protein PgaD
	PGA synthesis deacetylase PgaB
1	Nonspecific porin and structural outer membrane protein OprF	Cell Envelope, Capsule and Slime layer	Outer membrane porins in Pseudomonas and Acinetobacter
9,27,30	recA	Attachment, Virulence, Invasion	Virulence Factor
27,30	ruvB
30	hslO, amn, dacC, pta, ompA
